# Anthocyanin biosynthesis gene activation in nitrogen deprived *Utricularia gibba* L. under light or darkness

**DOI:** 10.64898/2026.08.27.747637

**Authors:** Samuel Nestor Meckoni, Julie Anne V.S. de Oliveira, Boas Pucker

## Abstract

*Utricularia gibba* L. is an aquatic carnivorous plant with a diverse set of capabilities. Reddening of traps frequently occurs in old *in vitro* cultures. While anthocyanins are often responsible for red coloration in plants, not every plant turns red. Stress factors like high light or excess sucrose have previously been shown to induce the formation of anthocyanins. Here, we hypothesized the red trap formation to be dependent on nutrient deprivation and tested nitrogen deprivation. The results suggest, that only in combination with light, nitrogen deficiency leads to the activation of the complete anthocyanin biosynthesis pathway and visible red coloration. However, in darkness, anthocyanin biosynthesis appears generally less active compared to light conditions and expression of most anthocyanin biosynthesis genes is not significantly upregulated under nitrogen deficiency.

**Graphical Abstract:** 
