## Additional file 5 for "Anthocyanin biosynthesis gene activation in nitrogen deprived *Utricularia gibba* L. under light or darkness"

ID	Gene	Similarity	ConservedResidues	ConservedRegions
daUtrGibb.v01.v01.ptg000001l.g005090.1	ANS_1	62.07015296530469	95.65217391304348	0.0
daUtrGibb.v01.v01.ptg000026l.g004350.1	ANS_2	39.66830933614079	78.26086956521739	0.0
daUtrGibb.v01.v01.ptg000004l.g015120.1	ANS_3	35.20714557949207	43.47826086956522	0.0
daUtrGibb.v01.v01.ptg000026l.g004350.1	FLS_1	62.96755178486472	100.0	0.0
daUtrGibb.v01.v01.ptg000001l.g005090.1	FLS_2	42.54384926012745	83.33333333333333	0.0
daUtrGibb.v01.v01.ptg000004l.g015120.1	FLS_3	36.022629329879464	75.0	0.0
daUtrGibb.v01.v01.ptg000005l.g016210.1	TT10_1	47.2371864414821	0.0	0.0
daUtrGibb.v01.v01.ptg000008l.g015090.1	TT10_2	46.99709653676267	0.0	0.0
daUtrGibb.v01.v01.ptg000008l.g003930.2	TT10_3	46.872457409772835	0.0	0.0
daUtrGibb.v01.v01.ptg000036l.g001140.1	TT10_4	43.27667519616116	0.0	0.0
daUtrGibb.v01.v01.ptg000005l.g013400.2	TT10_5	42.878315926080916	0.0	0.0
daUtrGibb.v01.v01.ptg000001l.g009060.1	TT10_6	42.83160724614978	0.0	0.0
daUtrGibb.v01.v01.ptg000081l.g002520.3	TT10_7	41.736634361121844	0.0	0.0
daUtrGibb.v01.v01.ptg000026l.g004860.1	TT10_8	41.393388349676115	0.0	0.0
daUtrGibb.v01.v01.ptg000021l.g013250.1	5MAT_1	44.69995972813569	0.0	0.0
daUtrGibb.v01.v01.ptg000004l.g008960.1	5MAT_2	42.7655222628392	0.0	0.0
daUtrGibb.v01.v01.ptg000028l.g004680.1	5MAT_3	41.742983370163834	0.0	0.0
daUtrGibb.v01.v01.ptg000028l.g004670.1	5MAT_4	41.168964250831486	0.0	0.0
daUtrGibb.v01.v01.ptg000006l.g001170.1	5MAT_5	40.562709953302026	0.0	0.0
daUtrGibb.v01.v01.ptg000028l.g010300.1	5MAT_6	39.52488388595472	0.0	0.0
daUtrGibb.v01.v01.ptg000028l.g010290.1	5MAT_7	35.7678938185956	0.0	0.0
daUtrGibb.v01.v01.ptg000028l.g004680.1	3AT_1	36.55268436940412	0.0	0.0
daUtrGibb.v01.v01.ptg000004l.g008960.1	3AT_2	35.82060874662307	0.0	0.0
daUtrGibb.v01.v01.ptg000028l.g004670.1	3AT_3	34.31035808845037	0.0	0.0
daUtrGibb.v01.v01.ptg000021l.g013250.1	3AT_4	33.08430901201069	0.0	0.0
daUtrGibb.v01.v01.ptg000006l.g001170.1	3AT_5	32.822607822960244	0.0	0.0
daUtrGibb.v01.v01.ptg000006l.g001170.1	3MAT_1	43.76581976120952	0.0	0.0
daUtrGibb.v01.v01.ptg000028l.g010300.1	3MAT_2	43.223441817860156	0.0	0.0
daUtrGibb.v01.v01.ptg000036l.g005030.1	3MAT_3	41.48627418104425	0.0	0.0
daUtrGibb.v01.v01.ptg000028l.g010290.1	3MAT_4	39.49666363728329	0.0	0.0
daUtrGibb.v01.v01.ptg000004l.g008960.1	3MAT_5	38.990360047316734	0.0	0.0
daUtrGibb.v01.v01.ptg000021l.g013250.1	3MAT_6	38.59298823430784	0.0	0.0
daUtrGibb.v01.v01.ptg000028l.g004680.1	3MAT_7	37.07195473856038	0.0	0.0
daUtrGibb.v01.v01.ptg000028l.g004670.1	3MAT_8	36.45451462709989	0.0	0.0
daUtrGibb.v01.v01.ptg000006l.g007970.1	A5GT_1	47.951378065208516	0.0	0.0
daUtrGibb.v01.v01.ptg000028l.g009470.1	A5GT_2	47.81216979157088	0.0	0.0
daUtrGibb.v01.v01.ptg000005l.g005490.1	A5GT_3	45.41467623189456	0.0	0.0
daUtrGibb.v01.v01.ptg000008l.g003810.1	F3H_1	67.06878935312047	100.0	92.25198412698414
daUtrGibb.v01.v01.ptg000008l.g003810.1	FNS1_1	62.001316147052776	42.857142857142854	0.0
daUtrGibb.v01.v01.ptg000028l.g011850.1	TT9_1	58.90083632019116	0.0	0.0
daUtrGibb.v01.v01.ptg000008l.g017470.2	ABCC_1	39.86377152749647	0.0	0.0
daUtrGibb.v01.v01.ptg000008l.g017480.1	ABCC_2	38.249965129643776	0.0	0.0
daUtrGibb.v01.v01.ptg000004l.g001990.1	ABCC_3	36.90033031286449	0.0	0.0
daUtrGibb.v01.v01.ptg000005l.g006740.1	ABCC_4	36.64162170537929	0.0	0.0
daUtrGibb.v01.v01.ptg000001l.g007560.3	ABCC_5	35.89844331279008	0.0	0.0
daUtrGibb.v01.v01.ptg000008l.g010220.1	ABCC_6	35.51192161702474	0.0	0.0
daUtrGibb.v01.v01.ptg000016l.g003880.2	ABCC_7	35.05267378388427	0.0	0.0
daUtrGibb.v01.v01.ptg000018l.g002840.1	ABCC_8	34.93637290156192	0.0	0.0
daUtrGibb.v01.v01.ptg000028l.g014790.1	ABCC_9	34.830090550224554	0.0	0.0
daUtrGibb.v01.v01.ptg000008l.g006640.4	ABCC_10	34.67875887222797	0.0	0.0
daUtrGibb.v01.v01.ptg000006l.g000600.1	ABCC_11	34.453555833856306	0.0	0.0
daUtrGibb.v01.v01.ptg000008l.g017400.2	ABCC_12	33.85175650779728	0.0	0.0
daUtrGibb.v01.v01.ptg000028l.g002180.1	ABCC_13	33.17412193206797	0.0	0.0
daUtrGibb.v01.v01.ptg000002l.g010830.1	ABCC_14	32.94224259146952	0.0	0.0
daUtrGibb.v01.v01.ptg000008l.g015560.2	ABCC_15	32.11480959894306	0.0	0.0
daUtrGibb.v01.v01.ptg000006l.g006170.1	ABCC_16	29.751202346747704	0.0	0.0
daUtrGibb.v01.v01.ptg000013l.g009030.1	ABCC_17	27.598178940044573	0.0	0.0
daUtrGibb.v01.v01.ptg000002l.g003550.5	ABCC_18	26.606511813036395	0.0	0.0
daUtrGibb.v01.v01.ptg000081l.g006110.1	ABCC_19	26.38307030868083	0.0	0.0
daUtrGibb.v01.v01.ptg000004l.g000740.1	ABCC_20	26.033158668874687	0.0	0.0
daUtrGibb.v01.v01.ptg000004l.g000720.1	ABCC_21	26.01358887120381	0.0	0.0
daUtrGibb.v01.v01.ptg000008l.g009970.5	ABCC_22	25.70972094837693	0.0	0.0
daUtrGibb.v01.v01.ptg000044l.g000830.1	TT19_1	52.38097006115867	100.0	0.0
daUtrGibb.v01.v01.ptg000013l.g001570.2	TT19_2	38.35592180899939	57.142857142857146	0.0
daUtrGibb.v01.v01.ptg000004l.g010870.1	TT19_3	38.128328183299246	57.142857142857146	0.0
daUtrGibb.v01.v01.ptg000002l.g000800.3	TT19_4	23.27270642844838	50.0	0.0
daUtrGibb.v01.v01.ptg000028l.g001170.1	TT19_5	19.13645596568353	50.0	0.0
daUtrGibb.v01.v01.ptg000013l.g005210.1	TT19_6	22.529492693667667	42.857142857142854	0.0
daUtrGibb.v01.v01.ptg000013l.g005220.1	TT19_7	22.502914620577968	42.857142857142854	0.0
daUtrGibb.v01.v01.ptg000013l.g005230.1	TT19_8	22.37512232406912	42.857142857142854	0.0
daUtrGibb.v01.v01.ptg000013l.g005260.1	TT19_9	22.17820982358266	42.857142857142854	0.0
daUtrGibb.v01.v01.ptg000013l.g005180.1	TT19_10	21.761944841829813	42.857142857142854	0.0
daUtrGibb.v01.v01.ptg000013l.g005250.1	TT19_11	21.61477106250351	42.857142857142854	0.0
daUtrGibb.v01.v01.ptg000013l.g005170.1	TT19_12	22.350658931862146	35.714285714285715	0.0
daUtrGibb.v01.v01.ptg000013l.g005200.1	TT19_13	21.318442051046933	35.714285714285715	0.0
daUtrGibb.v01.v01.ptg000013l.g004650.1	TT19_14	19.609698502191886	28.571428571428573	0.0
daUtrGibb.v01.v01.ptg000013l.g005200.1	BZ2_1	38.626653585669985	64.28571428571429	0.0
daUtrGibb.v01.v01.ptg000013l.g005180.1	BZ2_2	37.227830875371865	64.28571428571429	0.0
daUtrGibb.v01.v01.ptg000013l.g005230.1	BZ2_3	39.21767200455725	57.142857142857146	0.0
daUtrGibb.v01.v01.ptg000013l.g005170.1	BZ2_4	38.43360339261979	57.142857142857146	0.0
daUtrGibb.v01.v01.ptg000013l.g005250.1	BZ2_5	38.42173555288309	57.142857142857146	0.0
daUtrGibb.v01.v01.ptg000013l.g005210.1	BZ2_6	38.24055319956959	57.142857142857146	0.0
daUtrGibb.v01.v01.ptg000013l.g005220.1	BZ2_7	38.24055319956959	57.142857142857146	0.0
daUtrGibb.v01.v01.ptg000013l.g005260.1	BZ2_8	37.83071713399582	57.142857142857146	0.0
daUtrGibb.v01.v01.ptg000005l.g003580.3	DFR_1	60.778818129025446	100.0	78.84615384615384
daUtrGibb.v01.v01.ptg000039l.g002670.7	DFR_2	36.20478501423071	82.14285714285714	54.76588628762541
daUtrGibb.v01.v01.ptg000044l.g004330.1	DFR_3	33.458060291893	78.57142857142857	46.32107023411371
daUtrGibb.v01.v01.ptg000002l.g011890.1	DFR_4	36.277808492005136	75.0	54.51505016722408
daUtrGibb.v01.v01.ptg000057l.g000180.1	DFR_5	35.91563624818871	75.0	54.51505016722408
daUtrGibb.v01.v01.ptg000036l.g007960.1	DFR_6	36.48064255634224	71.42857142857143	54.013377926421406
daUtrGibb.v01.v01.ptg000018l.g006330.4	DFR_7	34.160972821009224	71.42857142857143	52.84280936454849
daUtrGibb.v01.v01.ptg000006l.g001620.1	DFR_8	33.76075753358769	71.42857142857143	52.591973244147155
daUtrGibb.v01.v01.ptg000004l.g002100.1	DFR_9	35.50787495195925	71.42857142857143	48.49498327759197
daUtrGibb.v01.v01.ptg000021l.g015520.1	DFR_10	35.88234695039248	71.42857142857143	44.147157190635454
daUtrGibb.v01.v01.ptg000004l.g015440.3	DFR_11	33.7253456884743	71.42857142857143	33.52842809364549
daUtrGibb.v01.v01.ptg000026l.g006400.1	DFR_12	35.382009231395465	67.85714285714286	54.26421404682274
daUtrGibb.v01.v01.ptg000004l.g002110.2	DFR_13	34.26970024515026	67.85714285714286	52.591973244147155
daUtrGibb.v01.v01.ptg000002l.g000510.2	DFR_14	36.51632754545304	67.85714285714286	46.57190635451505
daUtrGibb.v01.v01.ptg000002l.g011550.1	DFR_15	36.368964007848255	64.28571428571429	46.32107023411371
daUtrGibb.v01.v01.ptg000002l.g011560.2	DFR_16	36.5476108309405	64.28571428571429	44.397993311036785
daUtrGibb.v01.v01.ptg000057l.g000660.3	DFR_17	36.18464233011284	64.28571428571429	44.397993311036785
daUtrGibb.v01.v01.ptg000057l.g000640.2	DFR_18	36.391716587981136	60.714285714285715	46.32107023411371
daUtrGibb.v01.v01.ptg000039l.g002670.7	ANR_1	36.497075609949135	86.95652173913044	46.753246753246756
daUtrGibb.v01.v01.ptg000026l.g006400.1	ANR_2	38.814596730079685	82.6086956521739	49.134199134199136
daUtrGibb.v01.v01.ptg000021l.g015520.1	ANR_3	38.503141546528674	82.6086956521739	46.96969696969696
daUtrGibb.v01.v01.ptg000004l.g002100.1	ANR_4	39.70740042441663	82.6086956521739	44.58874458874459
daUtrGibb.v01.v01.ptg000002l.g011560.2	ANR_5	38.682398425569495	78.26086956521739	46.64502164502165
daUtrGibb.v01.v01.ptg000057l.g000660.3	ANR_6	37.91754722590841	78.26086956521739	46.64502164502165
daUtrGibb.v01.v01.ptg000002l.g011550.1	ANR_7	37.90768530720409	78.26086956521739	44.37229437229438
daUtrGibb.v01.v01.ptg000036l.g008590.1	AHA10_1	72.85195157805931	0.0	0.0
daUtrGibb.v01.v01.ptg000021l.g003460.3	AHA10_2	72.82786100960051	0.0	0.0
daUtrGibb.v01.v01.ptg000008l.g010730.1	AHA10_3	72.69301471683987	0.0	0.0
daUtrGibb.v01.v01.ptg000021l.g004810.1	AHA10_4	71.87533391609747	0.0	0.0
daUtrGibb.v01.v01.ptg000081l.g001870.1	AHA10_5	71.48822189950232	0.0	0.0
daUtrGibb.v01.v01.ptg000005l.g003240.6	AHA10_6	71.30783154508828	0.0	0.0
daUtrGibb.v01.v01.ptg000018l.g007760.1	AHA10_7	70.64770716441926	0.0	0.0
daUtrGibb.v01.v01.ptg000005l.g021850.3	AHA10_8	70.43863781584025	0.0	0.0
daUtrGibb.v01.v01.ptg000013l.g008830.1	4CL_1	67.97847142057707	100.0	95.45454545454545
daUtrGibb.v01.v01.ptg000004l.g017100.1	4CL_2	65.6502969584122	100.0	93.18181818181819
daUtrGibb.v01.v01.ptg000021l.g000900.1	4CL_3	61.24561135963862	91.66666666666667	86.36363636363636
daUtrGibb.v01.v01.ptg000005l.g003000.1	4CL_4	60.368735235543184	91.66666666666667	85.06493506493506
daUtrGibb.v01.v01.ptg000021l.g015600.4	4CL_5	57.252974588309506	66.66666666666667	82.79220779220779
daUtrGibb.v01.v01.ptg000006l.g005300.1	4CL_6	37.04213679093076	66.66666666666667	55.95238095238095
daUtrGibb.v01.v01.ptg000018l.g007710.1	4CL_7	50.93929033959177	50.0	75.64935064935065
daUtrGibb.v01.v01.ptg000002l.g006760.2	4CL_8	39.65129324578274	50.0	65.36796536796537
daUtrGibb.v01.v01.ptg000044l.g008100.1	4CL_9	37.64575334466739	50.0	64.06926406926407
daUtrGibb.v01.v01.ptg000021l.g003580.1	F3-H_1	64.29044639325036	100.0	76.59722222222221
daUtrGibb.v01.v01.ptg000021l.g003540.1	F3-H_2	62.96370653965004	94.5945945945946	75.7638888888889
daUtrGibb.v01.v01.ptg000008l.g021360.1	F3-H_3	36.918861058977264	86.48648648648648	41.307870370370374
daUtrGibb.v01.v01.ptg000001l.g001190.1	F3-H_4	37.16682274653191	78.37837837837837	45.33564814814815
daUtrGibb.v01.v01.ptg000021l.g003580.1	F3-5-H-b_1	62.17075771749376	91.66666666666667	0.0
daUtrGibb.v01.v01.ptg000021l.g003540.1	F3-5-H-b_2	61.55445880104589	91.66666666666667	0.0
daUtrGibb.v01.v01.ptg000001l.g001190.1	F3-5-H-b_3	37.4990448250224	66.66666666666667	0.0
daUtrGibb.v01.v01.ptg000021l.g003580.1	F3-5-H-a_1	46.32342400817498	95.38461538461539	82.66666666666667
daUtrGibb.v01.v01.ptg000021l.g003540.1	F3-5-H-a_2	46.29522018238212	93.84615384615384	82.66666666666667
daUtrGibb.v01.v01.ptg000002l.g009430.2	F3-5-H-a_3	37.348001963220625	83.07692307692308	82.16666666666667
daUtrGibb.v01.v01.ptg000016l.g007050.2	F3-5-H-a_4	35.648444345399774	80.0	78.83333333333333
daUtrGibb.v01.v01.ptg000005l.g005730.2	CHI1_1	60.009639717993615	100.0	0.0
daUtrGibb.v01.v01.ptg000005l.g005730.2	CHI2_1	42.63991529976572	75.0	0.0
daUtrGibb.v01.v01.ptg000018l.g010520.4	TT15_1	72.46049661399549	0.0	0.0
daUtrGibb.v01.v01.ptg000021l.g003590.3	TT15_2	57.78781038374717	0.0	0.0
daUtrGibb.v01.v01.ptg000004l.g001360.1	TT15_3	57.56207674943566	0.0	0.0
daUtrGibb.v01.v01.ptg000081l.g001760.1	TT15_4	56.43340857787811	0.0	0.0
daUtrGibb.v01.v01.ptg000013l.g012820.1	UGT72L1_1	49.088815789473685	0.0	0.0
daUtrGibb.v01.v01.ptg000013l.g012810.1	UGT72L1_2	45.43201754385966	0.0	0.0
daUtrGibb.v01.v01.ptg000013l.g012790.1	UGT72L1_3	45.22149122807018	0.0	0.0
daUtrGibb.v01.v01.ptg000018l.g002880.1	UGT72L1_4	39.67434210526316	0.0	0.0
daUtrGibb.v01.v01.ptg000018l.g002890.1	UGT72L1_5	39.46929824561404	0.0	0.0
daUtrGibb.v01.v01.ptg000008l.g003010.1	C4H_1	76.99945134573592	100.0	97.1304347826087
daUtrGibb.v01.v01.ptg000081l.g002790.1	C4H_2	76.67387881309783	95.45454545454545	94.68599033816426
daUtrGibb.v01.v01.ptg000013l.g001140.1	C4H_3	40.965920780503644	18.181818181818183	37.77777777777778
daUtrGibb.v01.v01.ptg000081l.g000420.1	OMT_1	55.68567697008663	0.0	0.0
daUtrGibb.v01.v01.ptg000028l.g006180.1	CHS_1	82.13961457897683	97.14285714285714	88.23529411764706
daUtrGibb.v01.v01.ptg000028l.g006710.1	CHS_2	41.101746765117475	71.42857142857143	54.2483660130719
daUtrGibb.v01.v01.ptg000021l.g016360.5	CHS_3	39.227051048380154	65.71428571428571	54.2483660130719
daUtrGibb.v01.v01.ptg000013l.g013100.2	A3RT_1	43.833296945879724	0.0	0.0
daUtrGibb.v01.v01.ptg000004l.g014060.1	A3RT_2	42.291439245081634	0.0	0.0
daUtrGibb.v01.v01.ptg000018l.g007700.1	F3GT_1	45.21448603670988	97.22222222222223	0.0
daUtrGibb.v01.v01.ptg000021l.g006880.1	MATE_1	47.24079159302715	0.0	0.0
daUtrGibb.v01.v01.ptg000004l.g010230.2	MATE_2	46.41899705293584	0.0	0.0
daUtrGibb.v01.v01.ptg000044l.g004250.3	MATE_3	45.93056299542245	0.0	0.0
daUtrGibb.v01.v01.ptg000028l.g000950.1	MATE_4	45.211230824418706	0.0	0.0
daUtrGibb.v01.v01.ptg000018l.g009640.3	MATE_5	44.903286444566156	0.0	0.0
daUtrGibb.v01.v01.ptg000028l.g000940.1	MATE_6	44.76628669704079	0.0	0.0
daUtrGibb.v01.v01.ptg000044l.g003450.6	MATE_7	44.212403915344176	0.0	0.0
daUtrGibb.v01.v01.ptg000028l.g000930.2	MATE_8	43.87423988065774	0.0	0.0
daUtrGibb.v01.v01.ptg000004l.g016060.4	MATE_9	43.664900675699116	0.0	0.0
daUtrGibb.v01.v01.ptg000004l.g018120.5	MATE_10	43.15516498562422	0.0	0.0
daUtrGibb.v01.v01.ptg000018l.g008220.1	MATE_11	42.71255156084505	0.0	0.0
daUtrGibb.v01.v01.ptg000008l.g009600.2	MATE_12	41.60939416968062	0.0	0.0
daUtrGibb.v01.v01.ptg000008l.g009590.2	MATE_13	41.554026737101104	0.0	0.0
daUtrGibb.v01.v01.ptg000016l.g006540.2	MATE_14	41.28680441148902	0.0	0.0
daUtrGibb.v01.v01.ptg000013l.g010230.7	MATE_15	40.737894379521826	0.0	0.0
daUtrGibb.v01.v01.ptg000039l.g004030.5	MATE_16	36.16608073632221	0.0	0.0
daUtrGibb.v01.v01.ptg000018l.g007830.1	MATE_17	35.67738032124912	0.0	0.0
daUtrGibb.v01.v01.ptg000006l.g002030.1	PAL_1	79.08703154984839	100.0	100.0
daUtrGibb.v01.v01.ptg000028l.g011230.1	PAL_2	78.89641229391788	100.0	100.0
daUtrGibb.v01.v01.ptg000004l.g007410.1	PAL_3	77.13562411290995	100.0	100.0
daUtrGibb.v01.v01.ptg000005l.g013960.3	FNS2_1	58.16729965274339	100.0	80.14285714285714
daUtrGibb.v01.v01.ptg000005l.g013910.1	FNS2_2	55.663610093297436	100.0	80.14285714285714
daUtrGibb.v01.v01.ptg000005l.g013960.3	F2H_1	44.42270385179788	0.0	0.0
daUtrGibb.v01.v01.ptg000005l.g013910.1	F2H_2	44.280292070613825	0.0	0.0
daUtrGibb.v01.v01.ptg000008l.g015140.1	LAR_1	34.28665181309089	55.0	53.96103896103896
daUtrGibb.v01.v01.ptg000044l.g004460.2	LAR_2	33.18803417725747	55.0	45.032467532467535
