## Additional file 7 for "Anthocyanin biosynthesis gene activation in nitrogen deprived *Utricularia gibba* L. under light or darkness"

NewMYB	RefMYB	EdgeDistance	PatristicDistance	Annotation
daUtrGibb.v01.v01.ptg000001l.g001960.1	At1g18710-At2R-MYB047	10	0.8306815550000001	defense, stress response
daUtrGibb.v01.v01.ptg000001l.g004680.1	At1g18710-At2R-MYB047	4	0.880562022	defense, stress response
daUtrGibb.v01.v01.ptg000001l.g005880.1	At5g15310-At2R-MYB016	3	0.116712704	trichome branching, petal morphogenesis
daUtrGibb.v01.v01.ptg000002l.g000470.1	At2g16720-At2R-MYB007	12	0.2505489	repressor phenylpropanoid, sinapate, lignin
daUtrGibb.v01.v01.ptg000002l.g001200.1	At3g29020-At2R-MYB110	12	0.506422907	cell wall, lignin, seed oil, axillary meristem
daUtrGibb.v01.v01.ptg000002l.g001410.4	At3g28470-At2R-MYB035	3	0.233402815	anther, tapetum development
daUtrGibb.v01.v01.ptg000002l.g001590.1	At3g27780-At2R-MYB118	7	0.512181572	embryogenesis, seed maturation
daUtrGibb.v01.v01.ptg000002l.g004120.1	At2g36890-At2R-MYB038	14	0.393707932	axillary meristem, root growth
daUtrGibb.v01.v01.ptg000002l.g006150.1	At1g66370-At2R-MYB113	8	0.49470886900000005	anthocyanins (betalains)
daUtrGibb.v01.v01.ptg000002l.g006200.1	At1g66370-At2R-MYB113	9	0.49467286299999996	anthocyanins (betalains)
daUtrGibb.v01.v01.ptg000002l.g006210.1	At1g66370-At2R-MYB113	10	0.526034608	anthocyanins (betalains)
daUtrGibb.v01.v01.ptg000004l.g001150.1	At5g54230-At2R-MYB049	3	0.29595252099999997	defense, stress response
daUtrGibb.v01.v01.ptg000004l.g002920.1	At2g23290-At2R-MYB070	9	0.250871896	stress response, hormone signaling
daUtrGibb.v01.v01.ptg000004l.g009070.1	At3g13540-At2R-MYB005	11	0.726045021	general flavonoid, trichome
daUtrGibb.v01.v01.ptg000004l.g010120.1	At3g61250-At2R-MYB017	10	0.184757564	flower, meristem identity
daUtrGibb.v01.v01.ptg000004l.g013180.1	At1g26780-At2R-MYB117	4	0.195301391	cell wall, lignin, seed oil, axillary meristem
daUtrGibb.v01.v01.ptg000004l.g014730.1	At2g36890-At2R-MYB038	8	0.282305865	axillary meristem, root growth
daUtrGibb.v01.v01.ptg000004l.g015380.1	At1g25340-At2R-MYB116	8	0.42552934	defense, stress response
daUtrGibb.v01.v01.ptg000004l.g015650.2	At1g14350-At2R-MYB124	4	0.126519462	guard cell division, root gravitropism
daUtrGibb.v01.v01.ptg000004l.g015730.2	At1g18710-At2R-MYB047	10	0.6284637089999999	defense, stress response
daUtrGibb.v01.v01.ptg000004l.g016650.1	At3g06490-At2R-MYB108	8	0.205119763	defense, stress response
daUtrGibb.v01.v01.ptg000004l.g017610.1	At2g26960-At2R-MYB081	4	0.371395481	anther development, stress response
daUtrGibb.v01.v01.ptg000004l.g017790.2	At1g09540-At2R-MYB061	6	0.151437408	mucillage, lignin, stomatal closure
daUtrGibb.v01.v01.ptg000005l.g000340.1	At2g16720-At2R-MYB007	11	0.14668287	repressor phenylpropanoid, sinapate, lignin
daUtrGibb.v01.v01.ptg000005l.g002180.1	At2g39880-At2R-MYB025	6	0.821602836	stress tolerance
daUtrGibb.v01.v01.ptg000005l.g005020.1	At4g37780-At2R-MYB087	7	0.232332008	axillary meristem, root growth
daUtrGibb.v01.v01.ptg000005l.g005130.1	At1g08810-At2R-MYB060	5	0.077957374	defense, stress response
daUtrGibb.v01.v01.ptg000005l.g006000.1	At2g36890-At2R-MYB038	13	0.30951005899999995	axillary meristem, root growth
daUtrGibb.v01.v01.ptg000005l.g011450.1	At5g12870-At2R-MYB046	6	0.219913117	SCW, lignin
daUtrGibb.v01.v01.ptg000005l.g011750.1	At3g61250-At2R-MYB017	10	0.17498602	flower, meristem identity
daUtrGibb.v01.v01.ptg000005l.g012160.1	At3g60460-At2R-MYB125	8	0.23309802199999996	leaf, shoot, germ morphogenesis
daUtrGibb.v01.v01.ptg000005l.g012870.2	At1g17950-At2R-MYB052	7	0.23834371000000001	cell wall, lignin, seed oil, axillary meristem
daUtrGibb.v01.v01.ptg000005l.g013980.2	At3g53200-At2R-MYB027	10	0.80825377	phenylpropanoid, lignin
daUtrGibb.v01.v01.ptg000005l.g014220.1	At3g13540-At2R-MYB005	14	0.756052291	general flavonoid, trichome
daUtrGibb.v01.v01.ptg000005l.g020290.1	At1g74650-At2R-MYB031	5	0.136983658	defense, stress response
daUtrGibb.v01.v01.ptg000005l.g020830.1	At5g49330-At2R-MYB111	9	0.652761289	flavonol, phlobaphene
daUtrGibb.v01.v01.ptg000005l.g021340.2	At5g16600-At2R-MYB043	7	0.15993447600000002	SCW, lignin
daUtrGibb.v01.v01.ptg000005l.g022580.1	AT1G09770-AtCDC5	6	0.010255865000000001	outgroup
daUtrGibb.v01.v01.ptg000006l.g006050.1	AT4G32730.1-At3R-MYB1	3	0.17844048299999998	cell cycle control
daUtrGibb.v01.v01.ptg000006l.g007940.1	AT3G09370.1-At3R-MYB3	11	0.396085831	cell cycle control
daUtrGibb.v01.v01.ptg000006l.g007950.1	At2g37630-At2R-MYB091	8	0.111559961	leaf, shoot, germ morphogenesis
daUtrGibb.v01.v01.ptg000006l.g008460.1	At3g11440-At2R-MYB065	7	0.231633646	anther development, stress response, GAMYB
daUtrGibb.v01.v01.ptg000006l.g010710.1	At3g29020-At2R-MYB110	11	0.412803419	cell wall, lignin, seed oil, axillary meristem
daUtrGibb.v01.v01.ptg000006l.g010720.2	At1g18710-At2R-MYB047	10	0.6079415499999999	defense, stress response
daUtrGibb.v01.v01.ptg000008l.g000730.1	At3g29020-At2R-MYB110	4	0.315071384	cell wall, lignin, seed oil, axillary meristem
daUtrGibb.v01.v01.ptg000008l.g000770.1	At1g18710-At2R-MYB047	11	0.617198086	defense, stress response
daUtrGibb.v01.v01.ptg000008l.g005900.1	At3g48920-At2R-MYB045	6	0.668577181	photomorphogenesis
daUtrGibb.v01.v01.ptg000008l.g005910.1	At3g61250-At2R-MYB017	11	0.413405271	flower, meristem identity
daUtrGibb.v01.v01.ptg000008l.g005960.2	At3g01530-At2R-MYB057	2	0.184775327	stamen development
daUtrGibb.v01.v01.ptg000008l.g006050.1	AT1G09770-AtCDC5	6	0.010255865000000001	outgroup
daUtrGibb.v01.v01.ptg000008l.g007750.1	At2g36890-At2R-MYB038	7	0.230911807	axillary meristem, root growth
daUtrGibb.v01.v01.ptg000008l.g008380.2	At3g13540-At2R-MYB005	14	0.741158338	general flavonoid, trichome
daUtrGibb.v01.v01.ptg000008l.g009670.1	At1g34670-At2R-MYB093	8	0.144994185	root development
daUtrGibb.v01.v01.ptg000008l.g011130.2	At5g16600-At2R-MYB043	6	0.15661982300000002	SCW, lignin
daUtrGibb.v01.v01.ptg000008l.g012960.1	At3g13890-At2R-MYB026	9	0.215963554	anther, trichome development
daUtrGibb.v01.v01.ptg000008l.g015050.1	At1g22640-At2R-MYB003	8	0.26162359699999993	repressor phenylpropanoid, sinapate, lignin
daUtrGibb.v01.v01.ptg000008l.g015690.1	At3g12820-At2R-MYB010	7	0.477063369	phenylpropanoid, lignin
daUtrGibb.v01.v01.ptg000008l.g020580.1	At4g37780-At2R-MYB087	6	0.24995599899999998	axillary meristem, root growth
daUtrGibb.v01.v01.ptg000013l.g001580.1	At1g66370-At2R-MYB113	8	0.48416386299999997	anthocyanins (betalains)
daUtrGibb.v01.v01.ptg000013l.g002610.3	At3g61250-At2R-MYB017	9	0.173525599	flower, meristem identity
daUtrGibb.v01.v01.ptg000013l.g003280.2	At1g17950-At2R-MYB052	9	0.38497895	cell wall, lignin, seed oil, axillary meristem
daUtrGibb.v01.v01.ptg000013l.g004370.1	At3g29020-At2R-MYB110	9	0.406276475	cell wall, lignin, seed oil, axillary meristem
daUtrGibb.v01.v01.ptg000013l.g005190.1	At2g36890-At2R-MYB038	8	0.261901929	axillary meristem, root growth
daUtrGibb.v01.v01.ptg000013l.g007630.1	At1g09540-At2R-MYB061	6	0.15118884400000002	mucillage, lignin, stomatal closure
daUtrGibb.v01.v01.ptg000013l.g007860.1	At2g26960-At2R-MYB081	4	0.412432594	anther development, stress response
daUtrGibb.v01.v01.ptg000013l.g009370.3	At3g06490-At2R-MYB108	8	0.199447852	defense, stress response
daUtrGibb.v01.v01.ptg000013l.g010610.1	At1g18710-At2R-MYB047	11	0.607734665	defense, stress response
daUtrGibb.v01.v01.ptg000013l.g010640.1	At1g26780-At2R-MYB117	4	0.390096758	cell wall, lignin, seed oil, axillary meristem
daUtrGibb.v01.v01.ptg000013l.g010780.2	At1g14350-At2R-MYB124	4	0.128129822	guard cell division, root gravitropism
daUtrGibb.v01.v01.ptg000013l.g011460.1	At3g09230-At2R-MYB001	10	0.526749748	stress tolerance
daUtrGibb.v01.v01.ptg000013l.g015060.1	At2g47460-At2R-MYB012	8	0.35162684800000005	flavonol, phlobaphene
daUtrGibb.v01.v01.ptg000016l.g001350.1	At2g36890-At2R-MYB038	14	0.31394548199999994	axillary meristem, root growth
daUtrGibb.v01.v01.ptg000016l.g003430.1	At1g74650-At2R-MYB031	10	0.22412224	defense, stress response
daUtrGibb.v01.v01.ptg000016l.g003450.1	At3g29020-At2R-MYB110	12	0.515795886	cell wall, lignin, seed oil, axillary meristem
daUtrGibb.v01.v01.ptg000016l.g004590.1	At1g66370-At2R-MYB113	8	0.500624312	anthocyanins (betalains)
daUtrGibb.v01.v01.ptg000016l.g004610.1	At1g66370-At2R-MYB113	10	0.597469719	anthocyanins (betalains)
daUtrGibb.v01.v01.ptg000016l.g005540.1	AT3G18100-At4R	4	0.7594229029999999	SNAP complex
daUtrGibb.v01.v01.ptg000016l.g006330.1	At5g39700-At2R-MYB089	10	2.073184981	cell wall, lignin, seed oil, axillary meristem
daUtrGibb.v01.v01.ptg000018l.g004550.1	At5g49330-At2R-MYB111	9	0.403878259	flavonol, phlobaphene
daUtrGibb.v01.v01.ptg000018l.g006840.1	At5g54230-At2R-MYB049	6	0.44262996899999996	defense, stress response
daUtrGibb.v01.v01.ptg000018l.g007430.1	At1g74650-At2R-MYB031	6	0.19804825599999998	defense, stress response
daUtrGibb.v01.v01.ptg000018l.g009160.1	AT4G32730.1-At3R-MYB1	4	0.164054095	cell cycle control
daUtrGibb.v01.v01.ptg000018l.g009410.1	At2g23290-At2R-MYB070	6	0.122521434	stress response, hormone signaling
daUtrGibb.v01.v01.ptg000021l.g002320.2	At1g18710-At2R-MYB047	10	0.857823562	defense, stress response
daUtrGibb.v01.v01.ptg000021l.g014510.1	At2g23290-At2R-MYB070	9	0.284192722	stress response, hormone signaling
daUtrGibb.v01.v01.ptg000021l.g015790.1	At3g13890-At2R-MYB026	6	0.154147335	anther, trichome development
daUtrGibb.v01.v01.ptg000026l.g003020.1	At2g36890-At2R-MYB038	5	0.280525011	axillary meristem, root growth
daUtrGibb.v01.v01.ptg000026l.g004150.2	At1g09540-At2R-MYB061	5	0.139677168	mucillage, lignin, stomatal closure
daUtrGibb.v01.v01.ptg000026l.g006830.1	At1g18710-At2R-MYB047	9	0.80259293	defense, stress response
daUtrGibb.v01.v01.ptg000026l.g007030.2	At4g38620-At2R-MYB004	10	0.037660941999999996	repressor phenylpropanoid, sinapate, lignin
daUtrGibb.v01.v01.ptg000026l.g007840.1	At2g39880-At2R-MYB025	8	0.958125257	stress tolerance
daUtrGibb.v01.v01.ptg000026l.g008590.1	At1g08810-At2R-MYB060	5	0.0486446	defense, stress response
daUtrGibb.v01.v01.ptg000026l.g008690.1	At4g37780-At2R-MYB087	7	0.25736166	axillary meristem, root growth
daUtrGibb.v01.v01.ptg000026l.g009890.1	At3g01530-At2R-MYB057	5	0.28825173299999995	stamen development
daUtrGibb.v01.v01.ptg000026l.g010570.2	At3g29020-At2R-MYB110	4	0.368921129	cell wall, lignin, seed oil, axillary meristem
daUtrGibb.v01.v01.ptg000026l.g010880.1	At3g13540-At2R-MYB005	13	0.6627568590000001	general flavonoid, trichome
daUtrGibb.v01.v01.ptg000026l.g012030.1	At5g56110-At2R-MYB080	3	0.100470616	anther, tapetum development
daUtrGibb.v01.v01.ptg000028l.g001350.2	At1g18710-At2R-MYB047	10	0.600398515	defense, stress response
daUtrGibb.v01.v01.ptg000028l.g007430.1	At1g74650-At2R-MYB031	5	0.22926188600000003	defense, stress response
daUtrGibb.v01.v01.ptg000028l.g008780.1	At3g11440-At2R-MYB065	7	0.243789472	anther development, stress response, GAMYB
daUtrGibb.v01.v01.ptg000028l.g009500.1	At2g37630-At2R-MYB091	8	0.112004537	leaf, shoot, germ morphogenesis
daUtrGibb.v01.v01.ptg000028l.g009510.1	AT3G09370.1-At3R-MYB3	11	0.38242018799999994	cell cycle control
daUtrGibb.v01.v01.ptg000028l.g010390.1	AT4G00540.1-At3R-MYB2	3	0.5487423119999999	cell cycle control
daUtrGibb.v01.v01.ptg000028l.g014390.1	At3g60460-At2R-MYB125	7	0.301606108	leaf, shoot, germ morphogenesis
daUtrGibb.v01.v01.ptg000028l.g015040.1	At4g18770-At2R-MYB098	9	0.520354425	embryogenesis, seed maturation
daUtrGibb.v01.v01.ptg000036l.g003690.1	At5g54230-At2R-MYB049	3	0.24673405299999998	defense, stress response
daUtrGibb.v01.v01.ptg000036l.g008580.1	At5g15310-At2R-MYB016	4	0.050492371999999994	trichome branching, petal morphogenesis
daUtrGibb.v01.v01.ptg000036l.g008880.1	At2g36890-At2R-MYB038	6	0.177675572	axillary meristem, root growth
daUtrGibb.v01.v01.ptg000036l.g009460.1	At5g17800-At2R-MYB056	4	0.37326333899999997	cell wall, lignin, seed oil, axillary meristem
daUtrGibb.v01.v01.ptg000036l.g010680.2	At4g38620-At2R-MYB004	10	0.04699611099999999	repressor phenylpropanoid, sinapate, lignin
daUtrGibb.v01.v01.ptg000036l.g012070.1	At3g13540-At2R-MYB005	14	0.6856586820000001	general flavonoid, trichome
daUtrGibb.v01.v01.ptg000036l.g012100.1	At3g13540-At2R-MYB005	14	0.656522646	general flavonoid, trichome
daUtrGibb.v01.v01.ptg000039l.g000170.1	At3g50060-At2R-MYB077	8	0.410311031	stress response, hormone signaling
daUtrGibb.v01.v01.ptg000039l.g001580.1	AT4G32730.1-At3R-MYB1	4	0.20015463	cell cycle control
daUtrGibb.v01.v01.ptg000039l.g003620.1	At1g74650-At2R-MYB031	6	0.14998704200000001	defense, stress response
daUtrGibb.v01.v01.ptg000039l.g005440.1	At2g16720-At2R-MYB007	8	0.23884146099999998	repressor phenylpropanoid, sinapate, lignin
daUtrGibb.v01.v01.ptg000044l.g003860.1	At3g12820-At2R-MYB010	7	0.400719606	phenylpropanoid, lignin
daUtrGibb.v01.v01.ptg000044l.g004690.2	At1g22640-At2R-MYB003	8	0.22329851799999997	repressor phenylpropanoid, sinapate, lignin
daUtrGibb.v01.v01.ptg000044l.g006410.1	At3g13890-At2R-MYB026	9	0.177493764	anther, trichome development
daUtrGibb.v01.v01.ptg000044l.g008370.1	At5g16600-At2R-MYB043	7	0.213545509	SCW, lignin
daUtrGibb.v01.v01.ptg000081l.g005680.1	At1g63910-At2R-MYB103	8	0.137920141	anther, trichome development
daUtrGibb.v01.v01.ptg000081l.g006470.1	At4g12350-At2R-MYB042	3	0.163051122	SCW, lignin
daUtrGibb.v01.v01.ptg000081l.g007000.1	At3g60460-At2R-MYB125	8	0.23210470699999997	leaf, shoot, germ morphogenesis
